# Differential transcriptional profiles of vagal sensory neurons in female and male mice

**DOI:** 10.1101/2024.02.15.580501

**Authors:** Young-Hwan Jo

## Abstract

The differences in metabolic homeostasis, diabetes, and obesity between males and females are evident in rodents and humans. Vagal sensory neurons in the vagus nerve ganglia innervate a variety of visceral organs and use specialized nerve endings to sense interoceptive signals. This visceral organ-brain axis plays a role in relaying interoceptive signals to higher brain centers as well as in regulating the vago-vagal reflex. I hypothesized that molecularly distinct populations of vagal sensory neurons would result in differences in metabolic homeostasis between the sexes. Single-nucleus RNA sequencing analysis of vagal sensory neurons from females and males reveals differences in the transcriptional profiles of cells in the vagus nerve ganglia. These differences are linked to the expression of sex-specific genes such as *Xist, Tsix*, and *Ddx3y*. Among the 13 neuronal clusters, one-fourth of the neurons in male mice are located in the *Ddx3y*-enriched VN1 and VN8 clusters, which display a higher enrichment of *Trpv1, Piezo2, Htr3a*, and *Vip* genes. In contrast, 70% of the neurons in females are found in *Xist*-enriched clusters VN4, 6, 7, 10, 11, and 13, which show enriched genes such as *Fgfr1, Lpar1, Cpe, Esr1, Nrg1, Egfr*, and *Oprm1*. Two clusters of satellite cells are identified, one of which in males contains some oligodendrocyte precursor cells. A small population of cells express *Ucp1* and *Plin1*, indicating that they are epineural adipocytes. Understanding the physiological consequences of differences in these transcriptomic profiles on energy balance and metabolic homeostasis would help develop sex-specific treatments for obesity and metabolic dysregulation.
