## Supplementary table 2 for "Differential transcriptional profiles of vagal sensory neurons in female and male mice"

### Sheet: SC-SG
FeatureID	FeatureName	Satellite cells-1 Average	Satellite cells-1 P-Value	Schwann cells Average	Schwann cells P-Value	Satellite cells-2 Average	Satellite cells-2 P-Value
ENSMUSG00000062209	Erbb4	0.214035	6.66198e-10	1.3756	2.78937e-17	0.216996	0.0547468
ENSMUSG00000066113	Adamtsl1	0.179062	2.38109e-07	1.02066	2.89301e-14	0.151553	0.056654
ENSMUSG00000031558	Slit2	0.398692	1.66293e-06	1.70764	7.583e-13	0.371993	0.159164
ENSMUSG00000050965	Prkca	2.42992	7.23105e-05	7.64511	4.11603e-10	2.18718	0.296898
ENSMUSG00000103181	A330069K06Rik	0.363719	0.000437329	1.17277	3.32398e-08	0.347882	0.576296
ENSMUSG00000086503	Xist	0.0559568	2.74349e-32	1.04192	8.87276e-08	1.00231	0.304216
ENSMUSG00000003810	Mast2	0.528791	0.00263523	1.39522	7.53362e-07	0.499435	0.771945
ENSMUSG00000047773	Ankfn1	1.2954	0.00529623	3.17647	2.56221e-06	1.17798	0.725487
ENSMUSG00000068373	D430041D05Rik	0.702257	0.00201377	1.80251	5.44126e-06	0.781874	1
ENSMUSG00000039058	Ak5	0.454649	0.00765131	1.13025	6.1955e-06	0.420214	0.88109
ENSMUSG00000074802	Gas2l3	0.402889	0.00750214	1.0043	7.52073e-06	0.378882	0.95074
ENSMUSG00000025089	Gfra1	1.77663	0.00246438	4.27236	4.70079e-05	2.1424	1
ENSMUSG00000032355	Mlip	0.891112	0.00554084	2.07239	0.000231974	1.08154	1
ENSMUSG00000042662	Dusp15	1.06458	0.110245	2.09365	0.000571969	0.823207	0.663035
ENSMUSG00000022231	Sema5a	0.965254	0.0115368	2.11328	0.00121697	1.18487	1
ENSMUSG00000028354	Fmn2	1.01841	0.0238748	2.12964	0.00127588	1.12976	1
ENSMUSG00000062380	Tubb3	2.94473	2.73651e-06	1.15151	0.00127872	1.18487	0.771945
ENSMUSG00000035109	Shc4	0.976446	0.0218566	2.02005	0.00277935	1.15731	1
ENSMUSG00000032076	Cadm1	0.979243	0.259232	0.472708	0.00467821	1.08154	1
ENSMUSG00000046876	Atxn1	1.31778	0.0278999	2.62361	0.0079734	1.61886	1
ENSMUSG00000037736	Limch1	1.05199	0.00981404	2.20324	0.00824023	1.49486	1
ENSMUSG00000092274	Neat1	2.02004	0.052761	3.8291	0.0124355	2.32151	1
ENSMUSG00000020181	Nav3	0.482627	0.00230119	1.15315	0.0136113	0.881761	1
ENSMUSG00000026490	Cdc42bpa	0.551174	0.0329703	1.09917	0.0140607	0.702653	1
ENSMUSG00000072235	Tuba1a	4.18137	0.000726056	1.94808	0.0140607	2.21474	1
ENSMUSG00000002985	Apoe	1.63254	0.0242083	0.803113	0.0154625	1.23309	1
ENSMUSG00000027500	Stmn2	2.06341	0.00157274	0.961773	0.0173961	1.14698	1
ENSMUSG00000039683	Sdk1	2.39215	0.0463702	4.50954	0.0205919	2.9415	1
ENSMUSG00000027581	Stmn3	1.59896	0.000193301	0.716422	0.0211705	0.695765	0.989938
ENSMUSG00000030669	Calca	1.43249	0.0050242	0.680438	0.0211705	0.871428	1
ENSMUSG00000021390	Ogn	0.618322	0.301736	1.06646	0.0211705	0.516657	1
ENSMUSG00000026103	Gls	0.696662	0.267929	1.19567	0.0232687	0.616544	1
ENSMUSG00000071866	Ppia	2.42153	0.000463246	1.1417	0.0265831	1.15387	1
ENSMUSG00000041959	S100a10	1.37094	0.000762611	0.641182	0.0275429	0.675098	1
ENSMUSG00000031129	Slc9a9	0.594541	0.122611	1.09263	0.028888	0.654432	1
ENSMUSG00000022816	Fstl1	1.32897	0.0108584	0.654267	0.0288947	0.861095	1
ENSMUSG00000035885	Cox8a	1.20867	0.00745622	0.592112	0.0311851	0.743986	1
ENSMUSG00000019978	Epb41l2	0.574956	0.0762964	1.07463	0.0330548	0.702653	1
ENSMUSG00000028367	Txn1	1.37234	0.000525824	0.639546	0.0332278	0.630321	1
ENSMUSG00000034898	Filip1	0.770805	0.0134963	1.55225	0.0344236	1.1952	1
ENSMUSG00000026385	Dbi	1.69269	0.0555539	0.888167	0.0346136	1.32264	1
ENSMUSG00000029223	Uchl1	2.51666	0.00374015	1.25129	0.0375399	1.43286	1
ENSMUSG00000047215	Rpl9	1.00023	0.0508062	0.520142	0.0376713	0.768097	1
ENSMUSG00000023004	Tuba1b	1.39472	0.010035	0.700066	0.038751	0.874872	1
ENSMUSG00000000088	Cox5a	1.0408	0.00823035	0.511964	0.0391285	0.630321	1
ENSMUSG00000097736	9530059O14Rik	0.808575	0.0508062	1.51626	0.0397883	1.06776	1
ENSMUSG00000074415	Mir100hg	0.705055	0.080636	1.28891	0.0422645	0.871428	1
ENSMUSG00000049775	Tmsb4x	8.37533	0.00327222	4.26419	0.0422645	4.64991	1
ENSMUSG00000018965	Ywhah	2.22008	0.00457297	1.12207	0.0474622	1.26064	1
ENSMUSG00000001525	Tubb5	1.98367	0.00305595	0.991215	0.0488352	1.06776	1
ENSMUSG00000090386	Mir99ahg	1.47866	0.0687748	2.66614	0.0490583	1.86685	1
ENSMUSG00000021065	Fut8	1.88854	0.0646758	3.40055	0.0502818	2.40762	1
ENSMUSG00000023064	Sncg	2.69991	0.00229859	1.35433	0.05254	1.39842	1
ENSMUSG00000070493	Chchd2	1.82419	0.00870529	0.937237	0.0542596	1.09531	1
ENSMUSG00000063296	Tmem117	0.512004	0.0207833	1.01084	0.0591672	0.80254	1
ENSMUSG00000027533	Fabp5	1.12193	0.0010688	0.543042	0.0597453	0.513213	1
ENSMUSG00000040003	Magi2	2.66634	0.0269342	4.96262	0.0597453	3.89215	1
ENSMUSG00000029632	Ndufa4	2.00465	0.00870529	1.04192	0.0624684	1.18487	1
ENSMUSG00000019505	Ubb	2.31101	0.00636137	1.19731	0.0624684	1.31575	1
ENSMUSG00000105361	AY036118	11.0039	0.00325351	5.7232	0.0642509	5.80033	1
ENSMUSG00000059412	Fxyd2	1.04779	0.00552531	0.528321	0.0669509	0.571767	1
ENSMUSG00000071415	Rpl23	1.28701	0.0227019	0.680438	0.0682124	0.843873	1
ENSMUSG00000079523	Tmsb10	1.5542	0.0131939	0.821105	0.0782092	0.940316	1
ENSMUSG00000031818	Cox4i1	1.46047	0.0171143	0.778578	0.0824529	0.912761	1
ENSMUSG00000024261	Syt4	1.06318	0.00426425	0.538135	0.086334	0.540768	1
ENSMUSG00000001175	Calm1	2.35858	0.018269	1.27746	0.0866259	1.48453	1
ENSMUSG00000051391	Ywhag	1.10235	0.0122386	0.579026	0.0918159	0.644099	1
ENSMUSG00000043531	Sorcs1	2.66914	0.110192	4.53734	0.0931101	3.33071	1
ENSMUSG00000062825	Actg1	2.73629	0.0149527	1.50318	0.103826	1.62919	1
ENSMUSG00000051177	Plcb1	1.65212	0.0716627	2.89513	0.106212	2.26296	1
ENSMUSG00000036438	Calm2	2.0718	0.0240419	1.14824	0.108617	1.31231	1
ENSMUSG00000038274	Fau	1.02261	0.0319624	0.557763	0.108617	0.664765	1
ENSMUSG00000031633	Slc25a4	1.2996	0.0223574	0.711515	0.118214	0.799096	1
ENSMUSG00000014846	Tppp3	1.31918	0.0164521	0.718058	0.123105	0.771541	1
ENSMUSG00000022055	Nefl	1.34996	0.0224082	0.742593	0.123152	0.826651	1
ENSMUSG00000090841	Myl6	1.5556	0.0263112	0.88326	0.16576	0.936871	1
ENSMUSG00000001025	S100a6	3.34901	0.0488564	1.99551	0.19694	2.14929	1
ENSMUSG00000009013	Dynll1	1.40731	0.0108584	0.794934	0.222513	0.702653	1
ENSMUSG00000033161	Atp1a1	2.47469	0.0319624	1.4721	0.240743	1.45008	1
ENSMUSG00000021270	Hsp90aa1	1.75285	0.0279969	1.04356	0.28482	0.967871	1
