## Supplementary table 3 for "Differential transcriptional profiles of vagal sensory neurons in female and male mice"

### Sheet: DEG-female vs male
FeatureID	FeatureName	Female Average	Male Average	P-Value
ENSMUSG00000086503	Xist	1.94331	0.000641779	0
ENSMUSG00000060882	Kcnd2	2.61081	0.421924	1.17815e-46
ENSMUSG00000032238	Rora	3.37415	1.45345	4.73897e-12
ENSMUSG00000071424	Grid2	2.12484	0.853199	2.81736e-11
ENSMUSG00000023868	Pde10a	1.0174	0.450345	3.58411e-10
ENSMUSG00000027533	Fabp5	0.472799	1.04436	1.26798e-09
ENSMUSG00000062380	Tubb3	1.36903	2.99087	1.63918e-09
ENSMUSG00000056073	Grik2	1.87078	0.898307	6.8945e-09
ENSMUSG00000028367	Txn1	0.576015	1.20379	2.1536e-08
ENSMUSG00000041670	Rims1	1.22398	0.596671	5.14598e-08
ENSMUSG00000058589	Anks1b	1.48108	0.727411	5.64391e-08
ENSMUSG00000041959	S100a10	0.60685	1.20526	2.3294e-07
ENSMUSG00000050587	Lrrc4c	1.12959	0.580535	3.13204e-07
ENSMUSG00000023064	Sncg	1.27204	2.48818	4.01876e-07
ENSMUSG00000059146	Ntrk3	1.07704	0.565774	7.8298e-07
ENSMUSG00000105361	AY036118	3.27919	6.30859	7.93371e-07
ENSMUSG00000072235	Tuba1a	1.98746	3.76862	1.46956e-06
ENSMUSG00000018965	Ywhah	1.3159	2.47809	2.05111e-06
ENSMUSG00000066392	Nrxn3	2.93755	1.55631	2.14189e-06
ENSMUSG00000001525	Tubb5	0.992211	1.86162	2.47718e-06
ENSMUSG00000049775	Tmsb4x	3.31466	6.18106	2.83964e-06
ENSMUSG00000020483	Dynll2	0.556762	1.03849	3.75486e-06
ENSMUSG00000053477	Tcf4	1.40522	0.775452	4.28317e-06
ENSMUSG00000019505	Ubb	1.16766	2.14006	6.27792e-06
ENSMUSG00000024261	Syt4	0.726135	1.32335	9.1521e-06
ENSMUSG00000027581	Stmn3	0.847447	1.54036	9.47145e-06
ENSMUSG00000062825	Actg1	1.3699	2.46076	1.38063e-05
ENSMUSG00000071866	Ppia	1.06083	1.90159	1.54031e-05
ENSMUSG00000028565	Nfia	2.06694	1.18124	1.58951e-05
ENSMUSG00000004637	Wwox	1.25409	0.716134	2.06913e-05
ENSMUSG00000029632	Ndufa4	0.909551	1.60848	2.68317e-05
ENSMUSG00000031633	Slc25a4	0.706303	1.24918	2.80835e-05
ENSMUSG00000014846	Tppp3	0.72932	1.2809	3.70249e-05
ENSMUSG00000051391	Ywhag	0.953849	1.67321	3.80642e-05
ENSMUSG00000033161	Atp1a1	1.56519	2.73664	3.99465e-05
ENSMUSG00000029223	Uchl1	1.32184	2.30444	4.46502e-05
ENSMUSG00000030669	Calca	0.714988	1.25129	4.51942e-05
ENSMUSG00000079523	Tmsb10	0.730912	1.26467	6.3634e-05
ENSMUSG00000070493	Chchd2	0.9068	1.53926	0.000121156
ENSMUSG00000036564	Ndrg4	0.611482	1.04032	0.000121826
ENSMUSG00000102869	2900097C17Rik	0.710935	1.20269	0.000147512
ENSMUSG00000019929	Dcn	1.0989	0.65709	0.000155966
ENSMUSG00000036438	Calm2	1.19864	2.01775	0.000156902
ENSMUSG00000030342	Cd9	1.09195	1.82293	0.000215279
ENSMUSG00000060961	Slc4a4	1.37352	0.839722	0.000328002
ENSMUSG00000003279	Dlgap1	1.46038	0.897024	0.000366879
ENSMUSG00000092274	Neat1	1.15565	0.715033	0.000383784
ENSMUSG00000052372	Il1rapl1	1.36671	0.841005	0.000383784
ENSMUSG00000023004	Tuba1b	0.71108	1.16474	0.000402825
ENSMUSG00000090841	Myl6	0.707461	1.15832	0.000407756
ENSMUSG00000096054	Syne1	1.33327	0.82111	0.000408219
ENSMUSG00000001175	Calm1	1.95373	3.18102	0.000452897
ENSMUSG00000027500	Stmn2	1.56026	2.54025	0.000460367
ENSMUSG00000022055	Nefl	0.982801	1.60188	0.000466332
ENSMUSG00000023484	Prph	0.763195	1.23817	0.00055544
ENSMUSG00000007097	Atp1a2	1.08558	0.672676	0.000635581
ENSMUSG00000019899	Lama2	1.22108	0.77096	0.000896529
ENSMUSG00000001025	S100a6	1.3366	2.12823	0.000928067
ENSMUSG00000025006	Sorbs1	1.52653	0.975962	0.00109239
ENSMUSG00000033569	Adgrb3	2.0859	1.31611	0.00110081
ENSMUSG00000015656	Hspa8	1.16636	1.82898	0.00147242
ENSMUSG00000068923	Syt11	0.696314	1.09487	0.0014769
ENSMUSG00000021270	Hsp90aa1	1.15507	1.79845	0.00182609
ENSMUSG00000064115	Cadm2	2.10458	1.35764	0.0019282
ENSMUSG00000051177	Plcb1	1.3767	0.89354	0.00210543
ENSMUSG00000008575	Nfib	1.34051	0.880796	0.0025004
ENSMUSG00000052387	Trpm3	6.57242	4.21108	0.0025004
ENSMUSG00000023944	Hsp90ab1	1.91667	2.91909	0.0032569
ENSMUSG00000054162	Spock3	0.804742	1.24716	0.0035237
ENSMUSG00000002107	Celf2	2.5655	1.71566	0.00394699
ENSMUSG00000093930	Hmgcs1	0.898838	1.35929	0.00422874
ENSMUSG00000014313	Cox6c	0.702973	1.0626	0.00428605
ENSMUSG00000058571	Gpc6	2.56333	1.70878	0.00440172
ENSMUSG00000021288	Klc1	0.770433	1.16052	0.00467013
ENSMUSG00000028487	Bnc2	1.97487	1.31757	0.00520528
ENSMUSG00000022048	Dpysl2	0.799386	1.19838	0.0053413
ENSMUSG00000019820	Utrn	2.49428	1.69329	0.00592597
ENSMUSG00000063887	Nlgn1	1.0714	0.718976	0.00608152
ENSMUSG00000052727	Map1b	3.41831	5.03815	0.00776963
ENSMUSG00000027200	Sema6d	0.965574	1.4562	0.00780406
ENSMUSG00000032549	Rab6b	0.832102	1.22937	0.00785847
ENSMUSG00000022285	Ywhaz	0.684733	1.00869	0.00835582
ENSMUSG00000060843	Ctnna3	1.85515	1.27622	0.0107867
ENSMUSG00000052534	Pbx1	1.81736	1.26128	0.0111527
ENSMUSG00000056258	Kcnq3	0.774631	1.16813	0.0112204
ENSMUSG00000008489	Elavl2	2.38846	3.48798	0.0120776
ENSMUSG00000015090	Ptgds	1.74542	1.18857	0.0128097
ENSMUSG00000031818	Cox4i1	0.739453	1.06059	0.0158163
ENSMUSG00000032036	Kirrel3	1.92145	1.3371	0.0176901
ENSMUSG00000022816	Fstl1	1.3311	1.8938	0.0188182
ENSMUSG00000026238	Ptma	0.72324	1.02951	0.0190035
ENSMUSG00000027523	Gnas	2.65424	3.75908	0.020043
ENSMUSG00000025203	Scd2	1.31547	1.85346	0.0231723
ENSMUSG00000022708	Zbtb20	6.0837	4.37262	0.0235967
ENSMUSG00000029580	Actb	1.17288	1.64845	0.0240652
ENSMUSG00000016128	Stard13	1.56823	1.12293	0.0256996
ENSMUSG00000038602	Slc35f1	1.24092	0.883821	0.0268076
ENSMUSG00000037742	Eef1a1	1.08472	1.51625	0.0270835
ENSMUSG00000030067	Foxp1	2.01453	1.45134	0.0276996
ENSMUSG00000056158	Car10	2.00208	1.42237	0.0296661
ENSMUSG00000115424	D130079A08Rik	0.717305	1.07324	0.0299592
ENSMUSG00000062078	Qk	2.03683	1.47527	0.0305813
ENSMUSG00000102758	Naaladl2	1.19242	0.862643	0.0310941
ENSMUSG00000025085	Ablim1	1.04056	0.751523	0.0317337
ENSMUSG00000029064	Gnb1	1.01841	1.41146	0.0325251
ENSMUSG00000055421	Pcdh9	5.76218	4.19137	0.0340757
ENSMUSG00000039683	Sdk1	1.36874	0.997599	0.0375451
ENSMUSG00000034683	Ppp1r1c	0.773183	1.0693	0.0388692
ENSMUSG00000036745	Ttll7	0.763339	1.04454	0.0448447
ENSMUSG00000015501	Hivep2	1.14841	0.847515	0.0455401
ENSMUSG00000074415	Mir100hg	1.43461	1.06178	0.0474052
ENSMUSG00000024425	Ndfip1	0.903036	1.22855	0.0479448
ENSMUSG00000021087	Rtn1	1.11859	1.52037	0.0489009
ENSMUSG00000043531	Sorcs1	1.13929	0.840272	0.0490154
ENSMUSG00000020458	Rtn4	1.17288	1.5929	0.0492833
